# The TIR-NBS-LRR protein CSA1 is required for autoimmune cell death in Arabidopsis pattern recognition co-receptor *bak1* and *bir3* mutants

**DOI:** 10.1101/2021.04.11.438637

**Authors:** Sarina Schulze, Liping Yu, Alexandra Ehinger, Dagmar Kolb, Svenja C. Saile, Mark Stahl, Mirita Franz-Wachtel, Lei Li, Farid El Kasmi, Volkan Cevik, Birgit Kemmerling

**Affiliations:** ZMBP University of Tübingen, Auf der Morgenstelle 32, 72076 Tübingen, Germany; Interfaculty Institute for Cell Biology, Department of Quantitative Proteomics, University of Tübingen, Auf der Morgenstelle 15, 72076 Tübingen, Germany; Department of Molecular Biology, Max Planck Institute for Developmental Biology, 72076 Tübingen, Germany; The Milner Centre for Evolution, Department of Biology and Biochemistry, University of Bath, Bath BA2 7AY, United Kingdom

**Keywords:** BAK1, cell death, BIR3, CSA1, PTI, ETI, PTI-ETI crosstalk, NLR, receptor kinase, guard

## Abstract

The BRI1-associated kinase BAK1/SERK3 is a positive regulator of multiple leucine rich receptor kinase-mediated signaling pathways including pattern triggered immunity (PTI). Absence or overexpression of BAK1 leads to spontaneous cell death formation. BAK1-interacting receptors (BIR) constitutively interact with BAK1, and plants lacking or overexpressing BIR proteins phenocopy the cell death symptoms observed in *bak1* knock outs or overexpressors. In the interactome of BIR3, the TIR-NBS-LRR protein CONSTITUTIVE SHADE-AVOIDANCE 1 (CSA1) was identified by mass spectrometry. CSA1 physically interacts with BIR proteins and can be detected in complexes with BAK1. Direct interaction was shown only for CSA1 with BIR proteins but not BAK1. Double mutant *bak1 bir3* genotypes develop strong dwarfism and cell death symptoms that are dependent on EDS1 and salicylic acid. Loss of CSA1 blocks *bak1* and *bak1 bir3*-mediated cell death formation thus demonstrating that CSA1 is causal for this type of cell death. We propose that CSA1 guards BIR proteins and initiates autoimmune cell death that is observed when BAK1 BIR complexes are impaired. Our findings reveal how cell death in the absence of BAK1 and BIR3 is executed and links BAK1, a common co-receptor of many pattern recognition receptors, to NLR proteins typically implicated in effector-triggered immunity.
