## Supplemental Table 1 for "The TIR-NBS-LRR protein CSA1 is required for autoimmune cell death in Arabidopsis pattern recognition co-receptor *bak1* and *bir3* mutants"

### Sheet: Tabelle2
	MS I								MS II
	AGI-code	LRR-RLK	Q-value	Intensity BIR3YFP	Peptides BIR3YFP	Intensitiy eGFP-line	Peptides eGFP-line		AGI-code	LRR-RLK	Q-value	Intensity BIR3YFP	Peptides BIR3YFP	Intensitiy eGFP-line	Peptides eGFP-line
	AT2G13790, AT2G13800	SERK4, SERK5	0	12074000000	21	0	0		AT4G33430	SERK3, BAK1	0	50877000000	23	0	0
	AT4G33430	BAK1/SERK3	0	4279800000	19	0	0		AT2G13790, AT2G13800	SERK4, SERK5	0	15611000000	21	0	0
	At5G14210	LRR-RLK	0	4180900000	26	0	0		At5G14210	LRR-RLK	0	8053600000	28	0	0
	AT3G19320	LRR-RLK	0	422910000	1	0	0		AT1G51805	SIF3	0	834270000	15	0	0
	AT1G34210	SERK2	0	305900000	13	0	0		AT1G34210	SERK2	0	770840000	17	0	0
	AT2G31880	SOBIR1	0	51242000	2	0	0		AT1G53430	NILR2	0	622870000	13	0	0
	At5g49760	HPCA1	0	46508000	2	0	0		At4g08850	MIK2	0	477810000	15	0	0
	AT1G71830	SERK1	0	13919000	12	0	0		At3g14840	LIK1	0	286070000	7	0	0
	AT5G63410	LRR-RLK	0	5603600	1	0	0		At1g53440	LRR-RLK	0	181990000	11	0	0
	AT1G51805	SIF3	0	259800000	11	55720000	2		AT1G33600	LRR-RLK	0	170230000	3	0	0
	At4g08850	MIK2	0	348230000	6	82955000	3		AT2G31880	SOBIR	0	167110000	2	0	0
									AT2G26730	LRR-RLK	0	95659000	4	0	0
									AT5G10290	LRR-RLK	0	93916000	1	0	0
									AT3G28450	BIR2	0	86547000	3	0	0
									AT1G71830	SERK1	0	81347000	15	0	0
									At5g16590	LRR1	0	69000000	5	0	1
									AT3G23750	BARK1	0	35952000	2	0	0
									At5g10020	SIRK1	0	30579000	3	0	0
									AT5G49760	HPCA1	0	29917000	2	0	0
									AT5G51560	LRR-RLK	0.0010235	24720000	1	0	0
									At1g56140	LRR-RLK	0	24338000	2	0	0
									AT3G17840	RLK902	0.0014306	14186000	1	0	0
									AT3G08680	LRR-RLK	0	11001000	2	0	0
									AT1G48480	RKL1	0.00097324	6921500	1	0	0
									At2g02780	LRR-RLK	0.0062167	5223400	1	0	0
									AT3G02880	LRR-RLK	0	626750000	7	42071000	2
									AT1G33590	LRR-RLK	0	816400000	10	76359000	3
									AT3G20820	LRR-RLK	0	1134000000	10	232100000	4
